# Molecular genomic studies of the obesogenic effects of tributyltin during adipogenic differentiation implicate a primary role for cytoskeletal damage

**DOI:** 10.1101/2022.06.28.497908

**Authors:** Taylor V. Thompson, John M. Greally

**Affiliations:** Center for Epigenomics and Department of Genetics, Albert Einstein College of Medicine, Bronx, NY, 10461, USA

## Abstract

Environmental obesogens are being studied for their potential role in the increasing prevalence of obesity globally. A major focus in this field of research has been on the mechanism by which these agents act. In this study we focused on the obesogenic organotin tributyltin (TBT), which is believed to act by binding to the PPARγ nuclear receptor in a heterodimer with RXR to alter gene regulation. To test whether this was the dominant mechanism for TBT activity, we performed time-course studies of transcription and chromatin accessibility in mesenchymal stem cells differentiating to adipocytes. We found limited evidence for PPARγ effects by TBT, but a strong response by Ras-related GTPases and evidence for the loss of TEAD transcription factor activity during differentiation. These observations combine to implicate a known property of organotins, to cause cytoskeletal cytoskeletal damage as the primary event in an updated model for TBT effects, leading to the loss of YAP co-regulator activity and the consequent failure of TEAD repression of adipogenesis.
