## Supplementary Table 1 for "Molecular genomic studies of the obesogenic effects of tributyltin during adipogenic differentiation implicate a primary role for cytoskeletal damage"

### Sheet: ImagingCytometry
TBT 96 well plate TG	Celligo plate design				TBT	Tributyltin
	Continuous Treatment				ROSI	Rosiglitazone
	100nM	100nM	100nM		Adipo + DMSO	Control
	50nM	50nM	50nM
	5nM	5nM	5nM
	Adipo + DMSO	Adipo + DMSO
	500 nM	500 nM	500 nM
	100nM	100nM	100nM
	10 nM	10 nM	10 nM
AVG GFP Integrated Intensity	Continuous Treatment
TBT 100nM	9233.94	6750.72	7267.2
TBT 50nM	4726.49	4038.96	4257.89
TBT 5nM	4072.28	3367.64	3678.88
Adipo + DMSO	1981.92	1730.16	1160.8
ROSI 500 nM	2231.87	1620.66	1824.23
ROSI 100nM	1708.42	1647.77	1629.38
ROSI 10 nM	1858.71	1827.19	1854.16
AVG Hoechst Integrated Intensity	Continuous Treatment
TBT 100nM	32547.3	32390.7	33397.3
TBT 50nM	32842.9	34670.5	31798.6
TBT 5nM	35411.7	34390.6	32465.4
Adipo + DMSO	23692.9	26012.4	11779
ROSI 500 nM	35267.6	35755	34488.4
ROSI 100nM	35922.4	34367.4	25651.6
ROSI 10 nM	36420.1	37845.6	36846.5
Average GFP intensity normalized to Average Hoechst Intensity	Continuous Treatment
TBT 100nM	0.283708	0.208415	0.217598
TBT 50nM	0.143912	0.116496	0.133902
TBT 5nM	0.114998	0.0979232	0.113317
Adipo + DMSO	0.0836503	0.066513	0.0985489
ROSI 500 nM	0.0632838	0.0453268	0.052894
ROSI 100nM	0.0475587	0.0479456	0.0635197
ROSI 10 nM	0.0510352	0.0482801	0.0503211
